# PIRATE: Plundering AlphaFold Predictions to Automate Protein Engineering

**DOI:** 10.1101/2024.10.02.611680

**Authors:** Graham Richardson, Jola Kopec, Carmen Esposito, Tim James

## Abstract

An important characteristic for many proteins is the presence of flexible loops or linkers known as intrinsically disordered regions. One downside to many of the state-of-the-art disorder prediction approaches is that they require significant computational time for each inference. Here, we introduce three novel surrogate models trained on AlphaFold2 predictions that rapidly encode local, regional, and global structural properties directly from primary sequence. We combined the outputs from these surrogate models, in an approach we term PIRATE, and show that this approach approximates the performance of AlphaFold2 for disorder prediction. Additionally, we show that PIRATE is much more sensitive to the effects of point mutants on disorder at distal sites than many current disorder prediction methods. Furthermore, we show that in the context of a greedy exploration algorithm, PIRATE’s ability to evaluate differences between point mutants makes it ideal for automating disorder-related protein engineering tasks.
