## Supplementary Data 4 for "PIRATE: Plundering AlphaFold Predictions to Automate Protein Engineering"

### Sheet: agt_trypsin_data
name	sequence	trypsin_sensitivity_score
WT AGT	MASHKLLVTPPKALLKPLSIPNQLLLGPGPSNLPPRIMAAGGLQMIGSMSKDMYQIMDEIKEGIQYVFQTRNPLTLVISGSGHCALEAALVNVLEPGDSFLVGANGIWGQRAVDIGERIGARVHPMTKDPGGHYTLQEVEEGLAQHKPVLLFLTHGESSTGVLQPLDGFGELCHRYKCLLLVDSVASLGGTPLYMDRQGIDILYSGSQKALNAPPGTSLISFSDKAKKKMYSRKTKPFSFYLDIKWLANFWGCDDQPRMYHHTIPVISLYSLRESLALIAEQGLENSWRQHREAAAYLHGRLQALGLQLFVKDPALRLPTVTTVAVPAGYDWRDIVSYVIDHFDIEIMGGLGPSTGKVLRIGLLGCNATRENVDRVTEALRAALQHCPKKKL	0
AGT G82E	MASHKLLVTPPKALLKPLSIPNQLLLGPGPSNLPPRIMAAGGLQMIGSMSKDMYQIMDEIKEGIQYVFQTRNPLTLVISGSEHCALEAALVNVLEPGDSFLVGANGIWGQRAVDIGERIGARVHPMTKDPGGHYTLQEVEEGLAQHKPVLLFLTHGESSTGVLQPLDGFGELCHRYKCLLLVDSVASLGGTPLYMDRQGIDILYSGSQKALNAPPGTSLISFSDKAKKKMYSRKTKPFSFYLDIKWLANFWGCDDQPRMYHHTIPVISLYSLRESLALIAEQGLENSWRQHREAAAYLHGRLQALGLQLFVKDPALRLPTVTTVAVPAGYDWRDIVSYVIDHFDIEIMGGLGPSTGKVLRIGLLGCNATRENVDRVTEALRAALQHCPKKKL	0
AGT D183N	MASHKLLVTPPKALLKPLSIPNQLLLGPGPSNLPPRIMAAGGLQMIGSMSKDMYQIMDEIKEGIQYVFQTRNPLTLVISGSGHCALEAALVNVLEPGDSFLVGANGIWGQRAVDIGERIGARVHPMTKDPGGHYTLQEVEEGLAQHKPVLLFLTHGESSTGVLQPLDGFGELCHRYKCLLLVNSVASLGGTPLYMDRQGIDILYSGSQKALNAPPGTSLISFSDKAKKKMYSRKTKPFSFYLDIKWLANFWGCDDQPRMYHHTIPVISLYSLRESLALIAEQGLENSWRQHREAAAYLHGRLQALGLQLFVKDPALRLPTVTTVAVPAGYDWRDIVSYVIDHFDIEIMGGLGPSTGKVLRIGLLGCNATRENVDRVTEALRAALQHCPKKKL	0
AGT K209R	MASHKLLVTPPKALLKPLSIPNQLLLGPGPSNLPPRIMAAGGLQMIGSMSKDMYQIMDEIKEGIQYVFQTRNPLTLVISGSGHCALEAALVNVLEPGDSFLVGANGIWGQRAVDIGERIGARVHPMTKDPGGHYTLQEVEEGLAQHKPVLLFLTHGESSTGVLQPLDGFGELCHRYKCLLLVDSVASLGGTPLYMDRQGIDILYSGSQRALNAPPGTSLISFSDKAKKKMYSRKTKPFSFYLDIKWLANFWGCDDQPRMYHHTIPVISLYSLRESLALIAEQGLENSWRQHREAAAYLHGRLQALGLQLFVKDPALRLPTVTTVAVPAGYDWRDIVSYVIDHFDIEIMGGLGPSTGKVLRIGLLGCNATRENVDRVTEALRAALQHCPKKKL	1
AGT S218L	MASHKLLVTPPKALLKPLSIPNQLLLGPGPSNLPPRIMAAGGLQMIGSMSKDMYQIMDEIKEGIQYVFQTRNPLTLVISGSGHCALEAALVNVLEPGDSFLVGANGIWGQRAVDIGERIGARVHPMTKDPGGHYTLQEVEEGLAQHKPVLLFLTHGESSTGVLQPLDGFGELCHRYKCLLLVDSVASLGGTPLYMDRQGIDILYSGSQKALNAPPGTLLISFSDKAKKKMYSRKTKPFSFYLDIKWLANFWGCDDQPRMYHHTIPVISLYSLRESLALIAEQGLENSWRQHREAAAYLHGRLQALGLQLFVKDPALRLPTVTTVAVPAGYDWRDIVSYVIDHFDIEIMGGLGPSTGKVLRIGLLGCNATRENVDRVTEALRAALQHCPKKKL	2
AGT F152I	MASHKLLVTPPKALLKPLSIPNQLLLGPGPSNLPPRIMAAGGLQMIGSMSKDMYQIMDEIKEGIQYVFQTRNPLTLVISGSGHCALEAALVNVLEPGDSFLVGANGIWGQRAVDIGERIGARVHPMTKDPGGHYTLQEVEEGLAQHKPVLLILTHGESSTGVLQPLDGFGELCHRYKCLLLVDSVASLGGTPLYMDRQGIDILYSGSQKALNAPPGTSLISFSDKAKKKMYSRKTKPFSFYLDIKWLANFWGCDDQPRMYHHTIPVISLYSLRESLALIAEQGLENSWRQHREAAAYLHGRLQALGLQLFVKDPALRLPTVTTVAVPAGYDWRDIVSYVIDHFDIEIMGGLGPSTGKVLRIGLLGCNATRENVDRVTEALRAALQHCPKKKL	0.5
AGT G156R	MASHKLLVTPPKALLKPLSIPNQLLLGPGPSNLPPRIMAAGGLQMIGSMSKDMYQIMDEIKEGIQYVFQTRNPLTLVISGSGHCALEAALVNVLEPGDSFLVGANGIWGQRAVDIGERIGARVHPMTKDPGGHYTLQEVEEGLAQHKPVLLFLTHRESSTGVLQPLDGFGELCHRYKCLLLVDSVASLGGTPLYMDRQGIDILYSGSQKALNAPPGTSLISFSDKAKKKMYSRKTKPFSFYLDIKWLANFWGCDDQPRMYHHTIPVISLYSLRESLALIAEQGLENSWRQHREAAAYLHGRLQALGLQLFVKDPALRLPTVTTVAVPAGYDWRDIVSYVIDHFDIEIMGGLGPSTGKVLRIGLLGCNATRENVDRVTEALRAALQHCPKKKL	4
AGT G161R	MASHKLLVTPPKALLKPLSIPNQLLLGPGPSNLPPRIMAAGGLQMIGSMSKDMYQIMDEIKEGIQYVFQTRNPLTLVISGSGHCALEAALVNVLEPGDSFLVGANGIWGQRAVDIGERIGARVHPMTKDPGGHYTLQEVEEGLAQHKPVLLFLTHGESSTRVLQPLDGFGELCHRYKCLLLVDSVASLGGTPLYMDRQGIDILYSGSQKALNAPPGTSLISFSDKAKKKMYSRKTKPFSFYLDIKWLANFWGCDDQPRMYHHTIPVISLYSLRESLALIAEQGLENSWRQHREAAAYLHGRLQALGLQLFVKDPALRLPTVTTVAVPAGYDWRDIVSYVIDHFDIEIMGGLGPSTGKVLRIGLLGCNATRENVDRVTEALRAALQHCPKKKL	4
AGT C173Y	MASHKLLVTPPKALLKPLSIPNQLLLGPGPSNLPPRIMAAGGLQMIGSMSKDMYQIMDEIKEGIQYVFQTRNPLTLVISGSGHCALEAALVNVLEPGDSFLVGANGIWGQRAVDIGERIGARVHPMTKDPGGHYTLQEVEEGLAQHKPVLLFLTHGESSTGVLQPLDGFGELYHRYKCLLLVDSVASLGGTPLYMDRQGIDILYSGSQKALNAPPGTSLISFSDKAKKKMYSRKTKPFSFYLDIKWLANFWGCDDQPRMYHHTIPVISLYSLRESLALIAEQGLENSWRQHREAAAYLHGRLQALGLQLFVKDPALRLPTVTTVAVPAGYDWRDIVSYVIDHFDIEIMGGLGPSTGKVLRIGLLGCNATRENVDRVTEALRAALQHCPKKKL	4
AGT S187F	MASHKLLVTPPKALLKPLSIPNQLLLGPGPSNLPPRIMAAGGLQMIGSMSKDMYQIMDEIKEGIQYVFQTRNPLTLVISGSGHCALEAALVNVLEPGDSFLVGANGIWGQRAVDIGERIGARVHPMTKDPGGHYTLQEVEEGLAQHKPVLLFLTHGESSTGVLQPLDGFGELCHRYKCLLLVDSVAFLGGTPLYMDRQGIDILYSGSQKALNAPPGTSLISFSDKAKKKMYSRKTKPFSFYLDIKWLANFWGCDDQPRMYHHTIPVISLYSLRESLALIAEQGLENSWRQHREAAAYLHGRLQALGLQLFVKDPALRLPTVTTVAVPAGYDWRDIVSYVIDHFDIEIMGGLGPSTGKVLRIGLLGCNATRENVDRVTEALRAALQHCPKKKL	1
AGT G41R	MASHKLLVTPPKALLKPLSIPNQLLLGPGPSNLPPRIMAARGLQMIGSMSKDMYQIMDEIKEGIQYVFQTRNPLTLVISGSGHCALEAALVNVLEPGDSFLVGANGIWGQRAVDIGERIGARVHPMTKDPGGHYTLQEVEEGLAQHKPVLLFLTHGESSTGVLQPLDGFGELCHRYKCLLLVDSVASLGGTPLYMDRQGIDILYSGSQKALNAPPGTSLISFSDKAKKKMYSRKTKPFSFYLDIKWLANFWGCDDQPRMYHHTIPVISLYSLRESLALIAEQGLENSWRQHREAAAYLHGRLQALGLQLFVKDPALRLPTVTTVAVPAGYDWRDIVSYVIDHFDIEIMGGLGPSTGKVLRIGLLGCNATRENVDRVTEALRAALQHCPKKKL	4
AGT G41V	MASHKLLVTPPKALLKPLSIPNQLLLGPGPSNLPPRIMAAVGLQMIGSMSKDMYQIMDEIKEGIQYVFQTRNPLTLVISGSGHCALEAALVNVLEPGDSFLVGANGIWGQRAVDIGERIGARVHPMTKDPGGHYTLQEVEEGLAQHKPVLLFLTHGESSTGVLQPLDGFGELCHRYKCLLLVDSVASLGGTPLYMDRQGIDILYSGSQKALNAPPGTSLISFSDKAKKKMYSRKTKPFSFYLDIKWLANFWGCDDQPRMYHHTIPVISLYSLRESLALIAEQGLENSWRQHREAAAYLHGRLQALGLQLFVKDPALRLPTVTTVAVPAGYDWRDIVSYVIDHFDIEIMGGLGPSTGKVLRIGLLGCNATRENVDRVTEALRAALQHCPKKKL	3
AGT A112D	MASHKLLVTPPKALLKPLSIPNQLLLGPGPSNLPPRIMAAGGLQMIGSMSKDMYQIMDEIKEGIQYVFQTRNPLTLVISGSGHCALEAALVNVLEPGDSFLVGANGIWGQRDVDIGERIGARVHPMTKDPGGHYTLQEVEEGLAQHKPVLLFLTHGESSTGVLQPLDGFGELCHRYKCLLLVDSVASLGGTPLYMDRQGIDILYSGSQKALNAPPGTSLISFSDKAKKKMYSRKTKPFSFYLDIKWLANFWGCDDQPRMYHHTIPVISLYSLRESLALIAEQGLENSWRQHREAAAYLHGRLQALGLQLFVKDPALRLPTVTTVAVPAGYDWRDIVSYVIDHFDIEIMGGLGPSTGKVLRIGLLGCNATRENVDRVTEALRAALQHCPKKKL	3
AGT R233C	MASHKLLVTPPKALLKPLSIPNQLLLGPGPSNLPPRIMAAGGLQMIGSMSKDMYQIMDEIKEGIQYVFQTRNPLTLVISGSGHCALEAALVNVLEPGDSFLVGANGIWGQRAVDIGERIGARVHPMTKDPGGHYTLQEVEEGLAQHKPVLLFLTHGESSTGVLQPLDGFGELCHRYKCLLLVDSVASLGGTPLYMDRQGIDILYSGSQKALNAPPGTSLISFSDKAKKKMYSCKTKPFSFYLDIKWLANFWGCDDQPRMYHHTIPVISLYSLRESLALIAEQGLENSWRQHREAAAYLHGRLQALGLQLFVKDPALRLPTVTTVAVPAGYDWRDIVSYVIDHFDIEIMGGLGPSTGKVLRIGLLGCNATRENVDRVTEALRAALQHCPKKKL	1
AGT R233H	MASHKLLVTPPKALLKPLSIPNQLLLGPGPSNLPPRIMAAGGLQMIGSMSKDMYQIMDEIKEGIQYVFQTRNPLTLVISGSGHCALEAALVNVLEPGDSFLVGANGIWGQRAVDIGERIGARVHPMTKDPGGHYTLQEVEEGLAQHKPVLLFLTHGESSTGVLQPLDGFGELCHRYKCLLLVDSVASLGGTPLYMDRQGIDILYSGSQKALNAPPGTSLISFSDKAKKKMYSHKTKPFSFYLDIKWLANFWGCDDQPRMYHHTIPVISLYSLRESLALIAEQGLENSWRQHREAAAYLHGRLQALGLQLFVKDPALRLPTVTTVAVPAGYDWRDIVSYVIDHFDIEIMGGLGPSTGKVLRIGLLGCNATRENVDRVTEALRAALQHCPKKKL	1
AGT V336D	MASHKLLVTPPKALLKPLSIPNQLLLGPGPSNLPPRIMAAGGLQMIGSMSKDMYQIMDEIKEGIQYVFQTRNPLTLVISGSGHCALEAALVNVLEPGDSFLVGANGIWGQRAVDIGERIGARVHPMTKDPGGHYTLQEVEEGLAQHKPVLLFLTHGESSTGVLQPLDGFGELCHRYKCLLLVDSVASLGGTPLYMDRQGIDILYSGSQKALNAPPGTSLISFSDKAKKKMYSRKTKPFSFYLDIKWLANFWGCDDQPRMYHHTIPVISLYSLRESLALIAEQGLENSWRQHREAAAYLHGRLQALGLQLFVKDPALRLPTVTTVAVPAGYDWRDIDSYVIDHFDIEIMGGLGPSTGKVLRIGLLGCNATRENVDRVTEALRAALQHCPKKKL	0.5
