## Supplementary Data 5 for "PIRATE: Plundering AlphaFold Predictions to Automate Protein Engineering"

### Sheet: P42336_sequential_muts
num_changes	mutations_dict	sequence	delta_disorder	delta_plddt	experimental_details_labels	experimental_details
1	{515: 'I'}	MPPRPSSGELWGIHLMPPRILVECLLPNGMIVTLECLREATLITIKHELFKEARKYPLHQLLQDESSYIFVSVTQEAEREEFFDETRRLCDLRLFQPFLKVIEPVGNREEKILNREIGFAIGMPVCEFDMVKDPEVQDFRRNILNVCKEAVDLRDLNSPHSRAMYVYPPNVESSPELPKHIYNKLDKGQIIVVIWVIVSPNNDKQKYTLKINHDCVPEQVIAEAIRKKTRSMLLSSEQLKLCVLEYQGKYILKVCGCDEYFLEKYPLSQYKYIRSCIMLGRMPNLMLMAKESLYSQLPMDCFTMPSYSRRISTATPYMNGETSTKSLWVINSALRIKILCATYVNVNIRDIDKIYVRTGIYHGGEPLCDNVNTQRVPCSNPRWNEWLNYDIYIPDLPRA…	0.160729	NaN	starting_sequence	MPPRPSSGELWGIHLMPPRILVECLLPNGMIVTLECLREATLITIKHELFKEARKYPLHQLLQDESSYIFVSVTQEAEREEFFDETRRLCDLRLFQPFLKVIEPVGNREEKILNREIGFAIGMPVCEFDMVKDPEVQDFRRNILNVCKEAVDLRDLNSPHSRAMYVYPPNVESSPELPKHIYNKLDKGQIIVVIWVIVSPNNDKQKYTLKINHDCVPEQVIAEAIRKKTRSMLLSSEQLKLCVLEYQGKYILKVCGCDEYFLEKYPLSQYKYIRSCIMLGRMPNLMLMAKESLYSQLPMDCFTMPSYSRRISTATPYMNGETSTKSLWVINSALRIKILCATYVNVNIRDIDKIYVRTGIYHGGEPLCDNVNTQRVPCSNPRWNEWLNYDIYIPDLPRA…
2	{515: 'I', 316: 'Y'}	MPPRPSSGELWGIHLMPPRILVECLLPNGMIVTLECLREATLITIKHELFKEARKYPLHQLLQDESSYIFVSVTQEAEREEFFDETRRLCDLRLFQPFLKVIEPVGNREEKILNREIGFAIGMPVCEFDMVKDPEVQDFRRNILNVCKEAVDLRDLNSPHSRAMYVYPPNVESSPELPKHIYNKLDKGQIIVVIWVIVSPNNDKQKYTLKINHDCVPEQVIAEAIRKKTRSMLLSSEQLKLCVLEYQGKYILKVCGCDEYFLEKYPLSQYKYIRSCIMLGRMPNLMLMAKESLYSQLPMDCFTMPSYSRRISTATYYMNGETSTKSLWVINSALRIKILCATYVNVNIRDIDKIYVRTGIYHGGEPLCDNVNTQRVPCSNPRWNEWLNYDIYIPDLPRA…	0.220416	NaN	max_residues_to_alter	25
3	{515: 'I', 316: 'Y', 14: 'E'}	MPPRPSSGELWGIELMPPRILVECLLPNGMIVTLECLREATLITIKHELFKEARKYPLHQLLQDESSYIFVSVTQEAEREEFFDETRRLCDLRLFQPFLKVIEPVGNREEKILNREIGFAIGMPVCEFDMVKDPEVQDFRRNILNVCKEAVDLRDLNSPHSRAMYVYPPNVESSPELPKHIYNKLDKGQIIVVIWVIVSPNNDKQKYTLKINHDCVPEQVIAEAIRKKTRSMLLSSEQLKLCVLEYQGKYILKVCGCDEYFLEKYPLSQYKYIRSCIMLGRMPNLMLMAKESLYSQLPMDCFTMPSYSRRISTATYYMNGETSTKSLWVINSALRIKILCATYVNVNIRDIDKIYVRTGIYHGGEPLCDNVNTQRVPCSNPRWNEWLNYDIYIPDLPRA…	0.256955	NaN	max_iterations	25
4	{515: 'I', 316: 'Y', 14: 'E', 107: 'W'}	MPPRPSSGELWGIELMPPRILVECLLPNGMIVTLECLREATLITIKHELFKEARKYPLHQLLQDESSYIFVSVTQEAEREEFFDETRRLCDLRLFQPFLKVIEPVGWREEKILNREIGFAIGMPVCEFDMVKDPEVQDFRRNILNVCKEAVDLRDLNSPHSRAMYVYPPNVESSPELPKHIYNKLDKGQIIVVIWVIVSPNNDKQKYTLKINHDCVPEQVIAEAIRKKTRSMLLSSEQLKLCVLEYQGKYILKVCGCDEYFLEKYPLSQYKYIRSCIMLGRMPNLMLMAKESLYSQLPMDCFTMPSYSRRISTATYYMNGETSTKSLWVINSALRIKILCATYVNVNIRDIDKIYVRTGIYHGGEPLCDNVNTQRVPCSNPRWNEWLNYDIYIPDLPRA…	0.299808	NaN	protected_residues	[]
5	{515: 'I', 316: 'Y', 14: 'E', 107: 'W', 159: 'F'}	MPPRPSSGELWGIELMPPRILVECLLPNGMIVTLECLREATLITIKHELFKEARKYPLHQLLQDESSYIFVSVTQEAEREEFFDETRRLCDLRLFQPFLKVIEPVGWREEKILNREIGFAIGMPVCEFDMVKDPEVQDFRRNILNVCKEAVDLRDLNSFHSRAMYVYPPNVESSPELPKHIYNKLDKGQIIVVIWVIVSPNNDKQKYTLKINHDCVPEQVIAEAIRKKTRSMLLSSEQLKLCVLEYQGKYILKVCGCDEYFLEKYPLSQYKYIRSCIMLGRMPNLMLMAKESLYSQLPMDCFTMPSYSRRISTATYYMNGETSTKSLWVINSALRIKILCATYVNVNIRDIDKIYVRTGIYHGGEPLCDNVNTQRVPCSNPRWNEWLNYDIYIPDLPRA…	0.322481	NaN	residues_to_modify	[1, 2, 3, 4, 5, 6, 7, 8, 9, 10, 11, 12, 13, 14, 15, 106, 107, 108, 109, 110, 111, 112, 113, 114, 115, 116, 117, 118, 119, 120, 121, 122, 123, 124, 125, 126, 127, 128, 129, 130, 131, 132, 133, 134, 135, 136, 137, 138, 139, 140, 141, 142, 143, 144, 145, 146, 147, 148, 149, 150, 151, 152, 153, 154, 155, 156, 157, 158, 159, 160, 161, 162, 163, 164, 165, 166, 167, 168, 169, 170, 171, 172, 173, 174, 17…
6	{515: 'I', 316: 'Y', 14: 'E', 107: 'W', 159: 'F', 724: 'C'}	MPPRPSSGELWGIELMPPRILVECLLPNGMIVTLECLREATLITIKHELFKEARKYPLHQLLQDESSYIFVSVTQEAEREEFFDETRRLCDLRLFQPFLKVIEPVGWREEKILNREIGFAIGMPVCEFDMVKDPEVQDFRRNILNVCKEAVDLRDLNSFHSRAMYVYPPNVESSPELPKHIYNKLDKGQIIVVIWVIVSPNNDKQKYTLKINHDCVPEQVIAEAIRKKTRSMLLSSEQLKLCVLEYQGKYILKVCGCDEYFLEKYPLSQYKYIRSCIMLGRMPNLMLMAKESLYSQLPMDCFTMPSYSRRISTATYYMNGETSTKSLWVINSALRIKILCATYVNVNIRDIDKIYVRTGIYHGGEPLCDNVNTQRVPCSNPRWNEWLNYDIYIPDLPRA…	0.342667	NaN	helix_residues	[]
7	{515: 'I', 316: 'Y', 14: 'E', 107: 'W', 159: 'F', 724: 'C', 511: 'W'}	MPPRPSSGELWGIELMPPRILVECLLPNGMIVTLECLREATLITIKHELFKEARKYPLHQLLQDESSYIFVSVTQEAEREEFFDETRRLCDLRLFQPFLKVIEPVGWREEKILNREIGFAIGMPVCEFDMVKDPEVQDFRRNILNVCKEAVDLRDLNSFHSRAMYVYPPNVESSPELPKHIYNKLDKGQIIVVIWVIVSPNNDKQKYTLKINHDCVPEQVIAEAIRKKTRSMLLSSEQLKLCVLEYQGKYILKVCGCDEYFLEKYPLSQYKYIRSCIMLGRMPNLMLMAKESLYSQLPMDCFTMPSYSRRISTATYYMNGETSTKSLWVINSALRIKILCATYVNVNIRDIDKIYVRTGIYHGGEPLCDNVNTQRVPCSNPRWNEWLNYDIYIPDLPRA…	0.382568	NaN	strand_residues	[]
8	{515: 'I', 316: 'Y', 14: 'E', 107: 'W', 159: 'F', 724: 'C', 511: 'W', 322: 'I'}	MPPRPSSGELWGIELMPPRILVECLLPNGMIVTLECLREATLITIKHELFKEARKYPLHQLLQDESSYIFVSVTQEAEREEFFDETRRLCDLRLFQPFLKVIEPVGWREEKILNREIGFAIGMPVCEFDMVKDPEVQDFRRNILNVCKEAVDLRDLNSFHSRAMYVYPPNVESSPELPKHIYNKLDKGQIIVVIWVIVSPNNDKQKYTLKINHDCVPEQVIAEAIRKKTRSMLLSSEQLKLCVLEYQGKYILKVCGCDEYFLEKYPLSQYKYIRSCIMLGRMPNLMLMAKESLYSQLPMDCFTMPSYSRRISTATYYMNGEISTKSLWVINSALRIKILCATYVNVNIRDIDKIYVRTGIYHGGEPLCDNVNTQRVPCSNPRWNEWLNYDIYIPDLPRA…	0.390666	NaN	coil_residues	[]
9	{515: 'I', 316: 'Y', 14: 'E', 107: 'W', 159: 'F', 724: 'C', 511: 'W', 322: 'I', 12: 'C'}	MPPRPSSGELWCIELMPPRILVECLLPNGMIVTLECLREATLITIKHELFKEARKYPLHQLLQDESSYIFVSVTQEAEREEFFDETRRLCDLRLFQPFLKVIEPVGWREEKILNREIGFAIGMPVCEFDMVKDPEVQDFRRNILNVCKEAVDLRDLNSFHSRAMYVYPPNVESSPELPKHIYNKLDKGQIIVVIWVIVSPNNDKQKYTLKINHDCVPEQVIAEAIRKKTRSMLLSSEQLKLCVLEYQGKYILKVCGCDEYFLEKYPLSQYKYIRSCIMLGRMPNLMLMAKESLYSQLPMDCFTMPSYSRRISTATYYMNGEISTKSLWVINSALRIKILCATYVNVNIRDIDKIYVRTGIYHGGEPLCDNVNTQRVPCSNPRWNEWLNYDIYIPDLPRA…	0.394595	NaN	mutations_permitted	['A', 'R', 'N', 'D', 'C', 'E', 'Q', 'G', 'H', 'I', 'L', 'K', 'M', 'F', 'P', 'S', 'T', 'W', 'Y', 'V']
10	{515: 'I', 316: 'Y', 14: 'E', 107: 'W', 159: 'F', 724: 'C', 511: 'W', 322: 'I', 12: 'C', 106: 'Q'}	MPPRPSSGELWCIELMPPRILVECLLPNGMIVTLECLREATLITIKHELFKEARKYPLHQLLQDESSYIFVSVTQEAEREEFFDETRRLCDLRLFQPFLKVIEPVQWREEKILNREIGFAIGMPVCEFDMVKDPEVQDFRRNILNVCKEAVDLRDLNSFHSRAMYVYPPNVESSPELPKHIYNKLDKGQIIVVIWVIVSPNNDKQKYTLKINHDCVPEQVIAEAIRKKTRSMLLSSEQLKLCVLEYQGKYILKVCGCDEYFLEKYPLSQYKYIRSCIMLGRMPNLMLMAKESLYSQLPMDCFTMPSYSRRISTATYYMNGEISTKSLWVINSALRIKILCATYVNVNIRDIDKIYVRTGIYHGGEPLCDNVNTQRVPCSNPRWNEWLNYDIYIPDLPRA…	0.403579	NaN	mutations_per_residue	5
11	{515: 'I', 316: 'Y', 14: 'E', 107: 'W', 159: 'F', 724: 'C', 511: 'W', 322: 'I', 12: 'C', 106: 'Q', 132: 'I'}	MPPRPSSGELWCIELMPPRILVECLLPNGMIVTLECLREATLITIKHELFKEARKYPLHQLLQDESSYIFVSVTQEAEREEFFDETRRLCDLRLFQPFLKVIEPVQWREEKILNREIGFAIGMPVCEFDMVIDPEVQDFRRNILNVCKEAVDLRDLNSFHSRAMYVYPPNVESSPELPKHIYNKLDKGQIIVVIWVIVSPNNDKQKYTLKINHDCVPEQVIAEAIRKKTRSMLLSSEQLKLCVLEYQGKYILKVCGCDEYFLEKYPLSQYKYIRSCIMLGRMPNLMLMAKESLYSQLPMDCFTMPSYSRRISTATYYMNGEISTKSLWVINSALRIKILCATYVNVNIRDIDKIYVRTGIYHGGEPLCDNVNTQRVPCSNPRWNEWLNYDIYIPDLPRA…	0.416238	NaN	residues_per_iteration	5
12	{515: 'I', 316: 'Y', 14: 'E', 107: 'W', 159: 'F', 724: 'C', 511: 'W', 322: 'I', 12: 'C', 106: 'Q', 132: 'I', 722: 'I'}	MPPRPSSGELWCIELMPPRILVECLLPNGMIVTLECLREATLITIKHELFKEARKYPLHQLLQDESSYIFVSVTQEAEREEFFDETRRLCDLRLFQPFLKVIEPVQWREEKILNREIGFAIGMPVCEFDMVIDPEVQDFRRNILNVCKEAVDLRDLNSFHSRAMYVYPPNVESSPELPKHIYNKLDKGQIIVVIWVIVSPNNDKQKYTLKINHDCVPEQVIAEAIRKKTRSMLLSSEQLKLCVLEYQGKYILKVCGCDEYFLEKYPLSQYKYIRSCIMLGRMPNLMLMAKESLYSQLPMDCFTMPSYSRRISTATYYMNGEISTKSLWVINSALRIKILCATYVNVNIRDIDKIYVRTGIYHGGEPLCDNVNTQRVPCSNPRWNEWLNYDIYIPDLPRA…	0.417869	NaN	evaluation_criterion	disorder
13	{515: 'I', 316: 'Y', 14: 'E', 107: 'W', 159: 'F', 724: 'C', 511: 'W', 322: 'I', 12: 'C', 106: 'Q', 132: 'I', 722: 'I', 504: 'Y'}	MPPRPSSGELWCIELMPPRILVECLLPNGMIVTLECLREATLITIKHELFKEARKYPLHQLLQDESSYIFVSVTQEAEREEFFDETRRLCDLRLFQPFLKVIEPVQWREEKILNREIGFAIGMPVCEFDMVIDPEVQDFRRNILNVCKEAVDLRDLNSFHSRAMYVYPPNVESSPELPKHIYNKLDKGQIIVVIWVIVSPNNDKQKYTLKINHDCVPEQVIAEAIRKKTRSMLLSSEQLKLCVLEYQGKYILKVCGCDEYFLEKYPLSQYKYIRSCIMLGRMPNLMLMAKESLYSQLPMDCFTMPSYSRRISTATYYMNGEISTKSLWVINSALRIKILCATYVNVNIRDIDKIYVRTGIYHGGEPLCDNVNTQRVPCSNPRWNEWLNYDIYIPDLPRA…	0.427184	NaN	mode	point_mutation
13	{515: 'I', 316: 'Y', 14: 'E', 107: 'W', 159: 'F', 724: 'C', 511: 'W', 322: 'I', 12: 'Y', 106: 'Q', 132: 'I', 722: 'I', 504: 'Y'}	MPPRPSSGELWYIELMPPRILVECLLPNGMIVTLECLREATLITIKHELFKEARKYPLHQLLQDESSYIFVSVTQEAEREEFFDETRRLCDLRLFQPFLKVIEPVQWREEKILNREIGFAIGMPVCEFDMVIDPEVQDFRRNILNVCKEAVDLRDLNSFHSRAMYVYPPNVESSPELPKHIYNKLDKGQIIVVIWVIVSPNNDKQKYTLKINHDCVPEQVIAEAIRKKTRSMLLSSEQLKLCVLEYQGKYILKVCGCDEYFLEKYPLSQYKYIRSCIMLGRMPNLMLMAKESLYSQLPMDCFTMPSYSRRISTATYYMNGEISTKSLWVINSALRIKILCATYVNVNIRDIDKIYVRTGIYHGGEPLCDNVNTQRVPCSNPRWNEWLNYDIYIPDLPRA…	0.436642	NaN
14	{515: 'I', 316: 'Y', 14: 'E', 107: 'W', 159: 'F', 724: 'C', 511: 'W', 322: 'I', 12: 'Y', 106: 'Q', 132: 'I', 722: 'I', 504: 'Y', 725: 'E'}	MPPRPSSGELWYIELMPPRILVECLLPNGMIVTLECLREATLITIKHELFKEARKYPLHQLLQDESSYIFVSVTQEAEREEFFDETRRLCDLRLFQPFLKVIEPVQWREEKILNREIGFAIGMPVCEFDMVIDPEVQDFRRNILNVCKEAVDLRDLNSFHSRAMYVYPPNVESSPELPKHIYNKLDKGQIIVVIWVIVSPNNDKQKYTLKINHDCVPEQVIAEAIRKKTRSMLLSSEQLKLCVLEYQGKYILKVCGCDEYFLEKYPLSQYKYIRSCIMLGRMPNLMLMAKESLYSQLPMDCFTMPSYSRRISTATYYMNGEISTKSLWVINSALRIKILCATYVNVNIRDIDKIYVRTGIYHGGEPLCDNVNTQRVPCSNPRWNEWLNYDIYIPDLPRA…	0.434799	NaN
15	{515: 'I', 316: 'Y', 14: 'E', 107: 'W', 159: 'F', 724: 'C', 511: 'W', 322: 'I', 12: 'Y', 106: 'Q', 132: 'I', 722: 'I', 504: 'Y', 725: 'E', 505: 'W'}	MPPRPSSGELWYIELMPPRILVECLLPNGMIVTLECLREATLITIKHELFKEARKYPLHQLLQDESSYIFVSVTQEAEREEFFDETRRLCDLRLFQPFLKVIEPVQWREEKILNREIGFAIGMPVCEFDMVIDPEVQDFRRNILNVCKEAVDLRDLNSFHSRAMYVYPPNVESSPELPKHIYNKLDKGQIIVVIWVIVSPNNDKQKYTLKINHDCVPEQVIAEAIRKKTRSMLLSSEQLKLCVLEYQGKYILKVCGCDEYFLEKYPLSQYKYIRSCIMLGRMPNLMLMAKESLYSQLPMDCFTMPSYSRRISTATYYMNGEISTKSLWVINSALRIKILCATYVNVNIRDIDKIYVRTGIYHGGEPLCDNVNTQRVPCSNPRWNEWLNYDIYIPDLPRA…	0.436973	NaN
16	{515: 'I', 316: 'Y', 14: 'E', 107: 'W', 159: 'F', 724: 'C', 511: 'W', 322: 'I', 12: 'Y', 106: 'Q', 132: 'I', 722: 'I', 504: 'Y', 725: 'E', 505: 'W', 743: 'Y'}	MPPRPSSGELWYIELMPPRILVECLLPNGMIVTLECLREATLITIKHELFKEARKYPLHQLLQDESSYIFVSVTQEAEREEFFDETRRLCDLRLFQPFLKVIEPVQWREEKILNREIGFAIGMPVCEFDMVIDPEVQDFRRNILNVCKEAVDLRDLNSFHSRAMYVYPPNVESSPELPKHIYNKLDKGQIIVVIWVIVSPNNDKQKYTLKINHDCVPEQVIAEAIRKKTRSMLLSSEQLKLCVLEYQGKYILKVCGCDEYFLEKYPLSQYKYIRSCIMLGRMPNLMLMAKESLYSQLPMDCFTMPSYSRRISTATYYMNGEISTKSLWVINSALRIKILCATYVNVNIRDIDKIYVRTGIYHGGEPLCDNVNTQRVPCSNPRWNEWLNYDIYIPDLPRA…	0.440749	NaN
17	{515: 'I', 316: 'Y', 14: 'E', 107: 'W', 159: 'F', 724: 'C', 511: 'W', 322: 'I', 12: 'Y', 106: 'Q', 132: 'I', 722: 'I', 504: 'Y', 725: 'E', 505: 'W', 743: 'Y', 757: 'L'}	MPPRPSSGELWYIELMPPRILVECLLPNGMIVTLECLREATLITIKHELFKEARKYPLHQLLQDESSYIFVSVTQEAEREEFFDETRRLCDLRLFQPFLKVIEPVQWREEKILNREIGFAIGMPVCEFDMVIDPEVQDFRRNILNVCKEAVDLRDLNSFHSRAMYVYPPNVESSPELPKHIYNKLDKGQIIVVIWVIVSPNNDKQKYTLKINHDCVPEQVIAEAIRKKTRSMLLSSEQLKLCVLEYQGKYILKVCGCDEYFLEKYPLSQYKYIRSCIMLGRMPNLMLMAKESLYSQLPMDCFTMPSYSRRISTATYYMNGEISTKSLWVINSALRIKILCATYVNVNIRDIDKIYVRTGIYHGGEPLCDNVNTQRVPCSNPRWNEWLNYDIYIPDLPRA…	0.444993	NaN
18	{515: 'I', 316: 'Y', 14: 'E', 107: 'W', 159: 'F', 724: 'C', 511: 'W', 322: 'I', 12: 'Y', 106: 'Q', 132: 'I', 722: 'I', 504: 'Y', 725: 'E', 505: 'W', 743: 'Y', 757: 'L', 303: 'W'}	MPPRPSSGELWYIELMPPRILVECLLPNGMIVTLECLREATLITIKHELFKEARKYPLHQLLQDESSYIFVSVTQEAEREEFFDETRRLCDLRLFQPFLKVIEPVQWREEKILNREIGFAIGMPVCEFDMVIDPEVQDFRRNILNVCKEAVDLRDLNSFHSRAMYVYPPNVESSPELPKHIYNKLDKGQIIVVIWVIVSPNNDKQKYTLKINHDCVPEQVIAEAIRKKTRSMLLSSEQLKLCVLEYQGKYILKVCGCDEYFLEKYPLSQYKYIRSCIMLGRMPNLMLMAKESLYSQLPMDCFWMPSYSRRISTATYYMNGEISTKSLWVINSALRIKILCATYVNVNIRDIDKIYVRTGIYHGGEPLCDNVNTQRVPCSNPRWNEWLNYDIYIPDLPRA…	0.453944	NaN
19	{515: 'I', 316: 'Y', 14: 'E', 107: 'W', 159: 'F', 724: 'C', 511: 'W', 322: 'I', 12: 'Y', 106: 'Q', 132: 'I', 722: 'I', 504: 'Y', 725: 'E', 505: 'W', 743: 'Y', 757: 'L', 303: 'W', 15: 'V'}	MPPRPSSGELWYIEVMPPRILVECLLPNGMIVTLECLREATLITIKHELFKEARKYPLHQLLQDESSYIFVSVTQEAEREEFFDETRRLCDLRLFQPFLKVIEPVQWREEKILNREIGFAIGMPVCEFDMVIDPEVQDFRRNILNVCKEAVDLRDLNSFHSRAMYVYPPNVESSPELPKHIYNKLDKGQIIVVIWVIVSPNNDKQKYTLKINHDCVPEQVIAEAIRKKTRSMLLSSEQLKLCVLEYQGKYILKVCGCDEYFLEKYPLSQYKYIRSCIMLGRMPNLMLMAKESLYSQLPMDCFWMPSYSRRISTATYYMNGEISTKSLWVINSALRIKILCATYVNVNIRDIDKIYVRTGIYHGGEPLCDNVNTQRVPCSNPRWNEWLNYDIYIPDLPRA…	0.453172	NaN
19	{515: 'I', 316: 'Y', 14: 'E', 107: 'W', 159: 'F', 724: 'C', 511: 'W', 322: 'I', 12: 'Y', 106: 'Q', 132: 'I', 722: 'I', 504: 'Y', 725: 'E', 505: 'W', 743: 'Y', 757: 'L', 303: 'W', 15: 'T'}	MPPRPSSGELWYIETMPPRILVECLLPNGMIVTLECLREATLITIKHELFKEARKYPLHQLLQDESSYIFVSVTQEAEREEFFDETRRLCDLRLFQPFLKVIEPVQWREEKILNREIGFAIGMPVCEFDMVIDPEVQDFRRNILNVCKEAVDLRDLNSFHSRAMYVYPPNVESSPELPKHIYNKLDKGQIIVVIWVIVSPNNDKQKYTLKINHDCVPEQVIAEAIRKKTRSMLLSSEQLKLCVLEYQGKYILKVCGCDEYFLEKYPLSQYKYIRSCIMLGRMPNLMLMAKESLYSQLPMDCFWMPSYSRRISTATYYMNGEISTKSLWVINSALRIKILCATYVNVNIRDIDKIYVRTGIYHGGEPLCDNVNTQRVPCSNPRWNEWLNYDIYIPDLPRA…	0.452488	NaN
19	{515: 'I', 316: 'Y', 14: 'E', 107: 'W', 159: 'F', 724: 'C', 511: 'W', 322: 'I', 12: 'I', 106: 'Q', 132: 'I', 722: 'I', 504: 'Y', 725: 'E', 505: 'W', 743: 'Y', 757: 'L', 303: 'W', 15: 'T'}	MPPRPSSGELWIIETMPPRILVECLLPNGMIVTLECLREATLITIKHELFKEARKYPLHQLLQDESSYIFVSVTQEAEREEFFDETRRLCDLRLFQPFLKVIEPVQWREEKILNREIGFAIGMPVCEFDMVIDPEVQDFRRNILNVCKEAVDLRDLNSFHSRAMYVYPPNVESSPELPKHIYNKLDKGQIIVVIWVIVSPNNDKQKYTLKINHDCVPEQVIAEAIRKKTRSMLLSSEQLKLCVLEYQGKYILKVCGCDEYFLEKYPLSQYKYIRSCIMLGRMPNLMLMAKESLYSQLPMDCFWMPSYSRRISTATYYMNGEISTKSLWVINSALRIKILCATYVNVNIRDIDKIYVRTGIYHGGEPLCDNVNTQRVPCSNPRWNEWLNYDIYIPDLPRA…	0.449943	NaN
20	{515: 'I', 316: 'Y', 14: 'E', 107: 'W', 159: 'F', 724: 'C', 511: 'W', 322: 'I', 12: 'I', 106: 'Q', 132: 'I', 722: 'I', 504: 'Y', 725: 'E', 505: 'W', 743: 'Y', 757: 'L', 303: 'W', 15: 'T', 502: 'P'}	MPPRPSSGELWIIETMPPRILVECLLPNGMIVTLECLREATLITIKHELFKEARKYPLHQLLQDESSYIFVSVTQEAEREEFFDETRRLCDLRLFQPFLKVIEPVQWREEKILNREIGFAIGMPVCEFDMVIDPEVQDFRRNILNVCKEAVDLRDLNSFHSRAMYVYPPNVESSPELPKHIYNKLDKGQIIVVIWVIVSPNNDKQKYTLKINHDCVPEQVIAEAIRKKTRSMLLSSEQLKLCVLEYQGKYILKVCGCDEYFLEKYPLSQYKYIRSCIMLGRMPNLMLMAKESLYSQLPMDCFWMPSYSRRISTATYYMNGEISTKSLWVINSALRIKILCATYVNVNIRDIDKIYVRTGIYHGGEPLCDNVNTQRVPCSNPRWNEWLNYDIYIPDLPRA…	0.460428	NaN
21	{515: 'I', 316: 'Y', 14: 'E', 107: 'W', 159: 'F', 724: 'C', 511: 'W', 322: 'I', 12: 'I', 106: 'Q', 132: 'I', 722: 'I', 504: 'Y', 725: 'E', 505: 'W', 743: 'Y', 757: 'L', 303: 'W', 15: 'T', 502: 'P', 109: 'Y'}	MPPRPSSGELWIIETMPPRILVECLLPNGMIVTLECLREATLITIKHELFKEARKYPLHQLLQDESSYIFVSVTQEAEREEFFDETRRLCDLRLFQPFLKVIEPVQWRYEKILNREIGFAIGMPVCEFDMVIDPEVQDFRRNILNVCKEAVDLRDLNSFHSRAMYVYPPNVESSPELPKHIYNKLDKGQIIVVIWVIVSPNNDKQKYTLKINHDCVPEQVIAEAIRKKTRSMLLSSEQLKLCVLEYQGKYILKVCGCDEYFLEKYPLSQYKYIRSCIMLGRMPNLMLMAKESLYSQLPMDCFWMPSYSRRISTATYYMNGEISTKSLWVINSALRIKILCATYVNVNIRDIDKIYVRTGIYHGGEPLCDNVNTQRVPCSNPRWNEWLNYDIYIPDLPRA…	0.464705	NaN
22	{515: 'I', 316: 'Y', 14: 'E', 107: 'W', 159: 'F', 724: 'C', 511: 'W', 322: 'I', 12: 'I', 106: 'Q', 132: 'I', 722: 'I', 504: 'Y', 725: 'E', 505: 'W', 743: 'Y', 757: 'L', 303: 'W', 15: 'T', 502: 'P', 109: 'Y', 298: 'G'}	MPPRPSSGELWIIETMPPRILVECLLPNGMIVTLECLREATLITIKHELFKEARKYPLHQLLQDESSYIFVSVTQEAEREEFFDETRRLCDLRLFQPFLKVIEPVQWRYEKILNREIGFAIGMPVCEFDMVIDPEVQDFRRNILNVCKEAVDLRDLNSFHSRAMYVYPPNVESSPELPKHIYNKLDKGQIIVVIWVIVSPNNDKQKYTLKINHDCVPEQVIAEAIRKKTRSMLLSSEQLKLCVLEYQGKYILKVCGCDEYFLEKYPLSQYKYIRSCIMLGRMPNLMLMAKESLYSQLGMDCFWMPSYSRRISTATYYMNGEISTKSLWVINSALRIKILCATYVNVNIRDIDKIYVRTGIYHGGEPLCDNVNTQRVPCSNPRWNEWLNYDIYIPDLPRA…	0.473652	NaN
